# Impact of Sperm Fractionation on Chromosome Positioning, Chromatin Integrity, DNA Methylation and Hydroxymethylation Level

**DOI:** 10.1101/2025.06.07.658443

**Authors:** Zuzanna Graczyk, Jagoda Kostyk, Julia Pospieszna, Zuzanna Myslicka, Marzena Kamieniczna, Monika Fraczek, Marta Olszewska, Maciej Kurpisz

**Affiliations:** Institute of Human Genetics, Polish Academy of Sciences, Strzeszynska 32, 60-479 Poznan, Poland; Poznan University of Medical Sciences, Department of Toxicology, Collegium Pharmaceuticum, Rokietnicka 3, 60-806 Poznan, Poland

**Keywords:** sperm chromosomes, nuclear order, sperm methylation, sperm hydroxymethylation, sperm fractions, sperm DNA fragmentation, sperm chromatin, male infertility, swim up, density gradient

## Abstract

**Background:** Sperm chromosomes are non-randomly organized in the cell nucleus, which plays an important role in the regulation of early embryo development. It is determined by the specific localisation of sperm chromosomal regions carrying genes with expression crucial at the first contact with ooplasm during fertilization. Thus, the aim of this study was to determine whether the application of selective methods providing high-quality spermatozoa with good motility and/or morphology, may increase the frequency of gametes with the specific positioning of chromosomes. For the first time we have used the sequential staining algorithm for consecutive analyses of the same individual sperm cells with a fixed position, what enables to achieve a full and detailed documentation at the single cell level.

**Methods:** Semen samples from 5 normozoospermic males were collected and processed for fractionation *via* swim up (to select viable and motile spermatozoa) or Percoll density gradient (90/47%; for good sperm motility and morphology). Sperm chromatin protamination was assessed by aniline blue (AB) staining, while DNA fragmentation by acridine orange (AO) (ssDNA fragmentation) or TUNEL assay (ssDNA and dsDNA fragmentation). Then, sequential staining and analyses of the same individual sperm cell with a fixed position on a slide were performed, in the following order: (i) fluorescence *in situ* hybridization (FISH) for determination of positioning of chromosomal centromeres: 4, 7, 8, 9, 18, X and Y, with so-called: linear and radial estimations applied, followed by distance measurements between selected pairs of chromosomes; and (ii) immunofluorescent (IF) measurement of global sperm DNA methylation (5mC) and hydroxymethylation (5hmC) levels, what added additional data about epigenetic layer of the sperm chromosomes’ positioning.

**Results:** Our study demonstrated that high-quality sperm selection methods significantly: (i) increased frequency of spermatozoa with good chromatin protamination (+∼25%) and 5mC and 5hmC DNA levels (+∼9.5%), and (ii) reduced rate of spermatozoa with ssDNA fragmentation (-∼65%). Motile and morphologically normal spermatozoa showed distinct chromosome repositioning with sex chromosomes shifted to the nuclear periphery, a key chromosomal region of the initial interaction with the ooplasm during fertilization process. Evaluated autosomes revealed various patterns of repositioning.

Conclusions

Our findings underline the validity of methods used for selection of high-quality spermatozoa in assisted reproductive technologies (ART), also in the context of the sperm chromosomal topology and chromatin integrity, crucial at the first steps during fertilization.
