## Additional file 2 for "Impact of Sperm Fractionation on Chromosome Positioning, Chromatin Integrity, DNA Methylation and Hydroxymethylation Level"

### Sheet: AB i AO
		Non-fractionated sperm	Swim up fraction (SU)	Percoll gradient (BPG)
K1	Protaminated (pink)	90.6	93.98	96.74
	Semiprotaminated (purple)	4.03	2.26	1.34
	Deprotaminated (navy blue)	5.37	3.76	1.92
	Sum of semi- and deprotaminated	9.4	6.02	3.26
	Spermatozoa with fragmented ssDNA [AO]	4.71	21.32	16.15
	Spermatozoa with fragmented ssDNA and dsDNA [TUNEL]	7.2	2.6	2
K2	Protaminated (pink)	65.42	95.17	96.16
	Semiprotaminated (purple)	9.78	2.69	2.3
	Deprotaminated (navy blue)	24.8	2.14	1.54
	Sum of semi- and deprotaminated	34.58	4.83	3.84
	Spermatozoa with fragmented ssDNA [AO]	9.47	15.59	15.56
	Spermatozoa with fragmented ssDNA and dsDNA [TUNEL]	5	4.5	1.3
K3	Protaminated (pink)	73.08	93.19	97.12
	Semiprotaminated (purple)	15.45	3.74	1.95
	Deprotaminated (navy blue)	11.47	3.07	0.93
	Sum of semi- and deprotaminated	26.92	6.81	2.88
	Spermatozoa with fragmented ssDNA [AO]	27.78	2.41	3.54
	Spermatozoa with fragmented ssDNA and dsDNA [TUNEL]	9	4.6	3.5
K4	Protaminated (pink)	70.75	89.54	87.97
	Semiprotaminated (purple)	17.88	5.88	9.23
	Deprotaminated (navy blue)	11.37	4.58	2.79
	Sum of semi- and deprotaminated	29.25	10.46	12.02
	Spermatozoa with fragmented ssDNA [AO]	16.12	19.8	15.51
	Spermatozoa with fragmented ssDNA and dsDNA [TUNEL]	3.5	12.4	6.2
K5	Protaminated (pink)	77.5	96.94	97.22
	Semiprotaminated (purple)	21.7	1.53	2.11
	Deprotaminated (navy blue)	0.8	1.53	0.67
	Sum of semi- and deprotaminated	22.5	3.06	2.78
	Spermatozoa with fragmented ssDNA [AO]	10.81	6.73	4.91
	Spermatozoa with fragmented ssDNA and dsDNA [TUNEL]	3	3.4	0.8
Mean	Protaminated (pink)	75.47	93.764	95.042
	Semiprotaminated (purple)	13.768	3.22	3.386
	Deprotaminated (navy blue)	10.762	3.016	1.57
	Sum of semi- and deprotaminated	24.53	6.236	4.956
	Spermatozoa with fragmented ssDNA [AO]	13.778	13.17	11.134
	Spermatozoa with fragmented ssDNA and dsDNA [TUNEL]	5.54	5.5	2.76
SD	Protaminated (pink)	9.51355	2.75146	3.97518
	Semiprotaminated (purple)	6.95318	1.68853	3.28664
	Deprotaminated (navy blue)	9.03122	1.22251	0.841338
	Sum of semi- and deprotaminated	9.51355	2.75146	3.97073
	Spermatozoa with fragmented ssDNA [AO]	8.81954	8.26872	6.3306
	Spermatozoa with fragmented ssDNA and dsDNA [TUNEL]	2.5314	3.94462	2.17555
